# Analysis of the worldwide diversity of *Xanthomonas hortorum* pv. *carotae*, the agent of bacterial blight of carrot, reveals two distinct populations

**DOI:** 10.1101/2023.04.21.537781

**Authors:** Enora Dupas, Karine Durand, Marie-Agnès Jacques

## Abstract

*Xanthomonas hortorum* pv. *carotae* is a pathogen responsible for the bacterial blight of carrot. While it infects carrot fields worldwide, its diversity remains unknown. Here, we validated by PCR the identification as *X. hortorum* pv. *carotae* of most of the strains isolated from carrot symptoms. We study their diversity by sequencing seven housekeeping genes. The analysis confirmed the identity of most of the strains previously identified as *X. hortorum* pv. *carotae* and highlighted the presence of two clusters inside the pathovar *carotae*. The 18 non-*X. hortorum* pv. *carotae* have been identified as *Xanthomonas* from other species. As the *X. hortorum* pv. *carotae* strains clustered only in two groups by this analysis, a new MLVA scheme was developed. It allowed to validate the subclusteration in two groups and observe diversity among them. At the same times based on this study and data from the literature, we proposed the strain CFBP 7900 as the neopathotype strain of the pathovar. The strain should replacement the holopathotype strain CFBP 4997, as it is no longer available in international collection.
