## Supplemental tables for "Analysis of the worldwide diversity of *Xanthomonas hortorum* pv. *carotae*, the agent of bacterial blight of carrot, reveals two distinct populations"

### Sheet: List
Table S1	List of type and pathotype strains of Xanthomonas and Xanthomonas hortorum used in this study
Table S2	Nomenclature, location, function and genetic diversity of the 6 TR loci discarded from the final analysis
Table S3	Summary of private allele frequencies

### Sheet: Table S1
Strain code	Strain species
CFBP 8464	|Xanthomonas campestris| pv. nigromaculans
CFBP 2523	Xanthomonas albilineans
CFBP 7686	Xanthomonas alfalfae subsp. alfalfae 9.2
CFBP 2528	Xanthomonas arboricola pv. juglandis
CFBP 4924	Xanthomonas axonopodis pv. axonopodis 9.3
CFBP 8703	Xanthomonas bonasiae
CFBP 1976	Xanthomonas bromi
CFBP 5251	Xanthomonas campestris pv. campestris
CFBP 4642	Xanthomonas cassavae
CFBP 3369	Xanthomonas citri pv. citri 9.5
CFBP 4690	Xanthomonas codiaei
CFBP 2542	Xanthomonas cucurbitae
CFBP 7245	Xanthomonas dyei
LMG 31037	Xanthomonas euroxanthea
CFBP 6864	Xanthomonas euvesicatoria 9.2
CFBP 8601	Xanthomonas floridensis
CFBP 6766	Xanthomonas fragariae
M081	Xanthomonas hortorum pv. carotae
CFBP 4188	Xanthomonas hortorum pv. cynarae
CFBP 8163	Xanthomonas hortorum pv. gardneri
CFBP 5858	Xanthomonas hortorum pv. hederae
CFBP 2533	Xanthomonas hortorum pv. pelargonii
CFBP 410	Xanthomonas hortorum pv. taraxaci
CFBP 8686	Xanthomonas hortorum pv. vitians
CFBP 1156	Xanthomonas hyacinthi
LMG 31884	Xanthomonas hydrangeae
CFBP 7942	Xanthomonas maliensis
CFBP 4644	Xanthomonas melonis
CFBP 8602	Xanthomonas nasturtii
CFBP 2532	Xanthomonas oryzae pv. oryzae
CFBP 7293	Xanthomonas perforans 9.2
CFBP 8462	Xanthomonas phaseoli
CFBP 4643	Xanthomonas pisi
CFBP 1817	Xanthomonas populi
CFBP 8353	Xanthomonas prunicola
CFBP 4641	Xanthomonas sacchari
CFBP 4691	Xanthomonas theicola
CFBP 2054	Xanthomonas translucens pv. translucens
CFBP 2543	Xanthomonas vasicola pv. holcicola
CFBP 4645	Xanthomonas vesicatoria
CFBP 8902	Xanthomonas youngii

### Sheet: Table S2
Locus	Primer names	Primer sequences (5’ → 3’)	Repeat motif (5’ → 3’)	On th M081 genome			Tm (°C)
				Number of motif repetition	Location	Coordinates (start - end)
VNTR 4	V4-F	TCATCGCGGTCGCTCTCACC	CATCGG	6	2-oxo acid dehydrogenase subunit E2 CDS	494,331 - 494,406	60
	V4-R	CCGACAATGGCGGCGAGATT
VNTR 5	V5-F	GGCGGCATTGTAGCTGGGAG	GGGGAGT	8	Non coding	989,020 - 989,111	55
	V5-R	CCGCAAGCGCTCTTACGATT
VNTR 6	V6-F	TGCGACCAGGATCGTAATGC	CCGATTC	7	Non coding +	2,436,427 - 2,436,516	55
	V6-R	CCAGTGATCATTGAGTTTGG			chemotaxis protein CheW CDS
VNTR 7	V7-F	CAGATGCGCTACCGCAAGCG	GGGGATT	7	Non coding	3,666,291 - 3,666,378	55
	V7-R	AATCCACGCATCGCAGATGC
VNTR 8	V8-F	GTTAGCATCAATTTTCGAAG	GTTGCT	7	Non coding	4,045,120 - 4,045,197	55
	V8-R	CGACATCGTTGTTGTTGTTC
VNTR 13	V13-F	GCATCTCGCCTTGCCGCTTC	CAATCG	8	Non coding	4,540,790 - 4,540,872	60
	V13-R	AGAGTGAGGGCGGTGCGGCA

### Sheet: Table S3
Private Alleles by population
Pop	Locus	Allele	Freq
Pop1	V1	4	0.0142857
Pop1	V1	5	0.957143
Pop1	V2	8	0.142857
Pop1	V2	12	0.0142857
Pop1	V3	9	0.0285714
Pop1	V3	10	0.0571429
Pop1	V3	11	0.142857
Pop1	V3	12	0.114286
Pop1	V3	13	0.285714
Pop1	V3	14	0.285714
Pop1	V9	5	0.485714
Pop1	V10	12	0.0142857
Pop1	V10	14	0.185714
Pop1	V10	15	0.1
Pop1	V11	6	0.0285714
Pop1	V11	9	0.0142857
Pop1	V11	10	0.0571429
Pop1	V11	16	0.0142857
Pop1	V12	5	0.0285714
Pop1	V12	7	0.2
Pop1	V14	2	0.0142857
Pop2	V1	10	0.0576923
Pop2	V1	12	0.115385
Pop2	V1	13	0.365385
Pop2	V1	14	0.192308
Pop2	V1	15	0.153846
Pop2	V1	16	0.0192308
Pop2	V1	17	0.0384615
Pop2	V3	18	0.0384615
Pop2	V3	20	0.461538
Pop2	V3	21	0.288462
Pop2	V3	22	0.0576923
Pop2	V3	23	0.0576923
Pop2	V9	8	0.0192308
Pop2	V9	10	0.0384615
Pop2	V9	11	0.0576923
Pop2	V9	12	0.173077
Pop2	V9	13	0.115385
Pop2	V9	14	0.0192308
Pop2	V10	7	0.0192308
Pop2	V10	20	0.0961538
Pop2	V10	21	0.403846
Pop2	V10	22	0.0576923
Pop2	V10	23	0.0384615
Pop2	V11	15	0.134615
Pop2	V12	2	0.0204082
